# Multidimensional atlas of RNA-regulated proteins revealed by RNA-dependent thermal proteome profiling

**DOI:** 10.64898/2026.07.15.738841

**Authors:** Yongzuo Chen, Zeyu Liu, Yankun Wang, Wenjie Lu, Haoyuan Li, Wenjing Wang, Zhili Qiu, Yunjie Qiu, Hong Qing, Yixuan Xie, Nian Liu, Conggang Zhang, Ying Chen, Wei Qin

**Author notes:** These authors contributed equally (Yongzuo Chen, Zeyu Liu, Yankun Wang).

## Abstract

RNA and proteins interact pervasively in cellular processes, yet the functional relevance of most RNA-binding proteins remains unknown. To address this, we developed RNA-dependent thermal proteome profiling (RTPP), a method that identifies RNA-regulated proteins (RRPs) by detecting changes in a protein’s structural stability upon RNA binding, without requiring crosslinking or enrichment. Applying RTPP in HEK293T cells revealed 1,664 RRPs, including 257 previously undetected RNA-binding “orphans”. One such orphan, SGK3, binds the lncRNA CASC15, facilitating its PtdIns(3)P binding, endosomal recruitment and kinase activity. We further generated a tissue-specific RRP atlas, identifying interactions unique to particular organs, including hippocampus-specific RRPs dysregulated in Alzheimer’s disease. Integrating RTPP with proximity labeling resolved RNA-binding heterogeneities across subcellular compartments. Live-cell RNase treatment also uncovered proteins associated with cell surface RNA, revealing that RO60 form nanoscale clusters with glycoRNA. RTPP provides a powerful approach to decipher functional RNA-protein interactions across multiple biological dimensions.
