## Supplementary material for "Multidimensional atlas of RNA-regulated proteins revealed by RNA-dependent thermal proteome profiling": Table S6

### Sheet: csRTPP result
Table S6 Development of cell surface RTPP to identify proteins regulated by cell surface RNA. Related to Figure 7. ΔTm of identified RRPs by csRTPP are shown.The mean values of ratios and p-values were calculated based on three replicates. The filtering criteria of ΔTm over 2°C and p-value below 0.05 were assigned as RRPs.
Gene Name	Entry	Entry Name	Tm of PBS treated group in replicate 1	Tm of PBS treated group in replicate 2	Tm of PBS treated group in replicate 3	Tm of RNase treated group in replicate 1	Tm of RNase treated group in replicate 2	Tm of RNase treated group in replicate 3	average Tm of PBS treated groups	average Tm of RNase treated groups	average ΔTm	p-value
AAAS	Q9NRG9	AAAS_HUMAN	46.93	46.78	46.41	44.64	43.99	45.09	46.7067	44.5733	2.13333	0.00384897
ABCF2	Q9UG63	ABCF2_HUMAN	50.1	46.23	49.53	44.85	44.84	44.41	48.62	44.7	3.92	0.0320838
ABHD12	Q8N2K0	ABD12_HUMAN	47.86	46.93	48.45	46.53	45.68	44.75	47.7467	45.6533	2.09333	0.0366953
ACSL4	O60488	ACSL4_HUMAN	46.37	47.09	46.74	44.45	44.45	44.85	46.7333	44.5833	2.15	0.000958589
AGK	Q53H12	AGK_HUMAN	47.42	46.86	47.63	44.46	45.81	45.38	47.3033	45.2167	2.08667	0.0105063
ANXA5	P08758	ANXA5_HUMAN	50.36	51.31	50.29	48.44	48.16	48.59	50.6533	48.3967	2.25667	0.00304998
AP4B1	Q9Y6B7	AP4B1_HUMAN	49.14	47.27	47.01	46.11	45.01	44.81	47.8067	45.31	2.49667	0.0332876
AP4S1	Q9Y587	AP4S1_HUMAN	54.32	53.11	52.36	50.28	51.22	49.83	53.2633	50.4433	2.82	0.0159503
ASCC3	Q8N3C0	ASCC3_HUMAN	49.7	46.33	48.37	44.84	44.62	44.78	48.1333	44.7467	3.38667	0.0261013
ASS1	P00966	ASSY_HUMAN	49.47	47.78	48.71	46.47	46.6	46.64	48.6533	46.57	2.08333	0.0132652
ATAD3A	Q9NVI7	ATD3A_HUMAN	47.1	45.3	46.77	43.79	44.23	43.54	46.39	43.8533	2.53667	0.0125696
ATAD3B	Q5T9A4	ATD3B_HUMAN	47.85	45.53	47.09	43.16	44.5	44.37	46.8233	44.01	2.81333	0.0250327
ATG4B	Q9Y4P1	ATG4B_HUMAN	48.49	47.48	48.41	45.81	46.47	46.02	48.1267	46.1	2.02667	0.00584713
ATP5MF	P56134	ATPK_HUMAN	49.08	48.72	47.98	46.65	47.24	45.85	48.5933	46.58	2.01333	0.0176039
ATP5MG	O75964	ATP5L_HUMAN	47.51	47.48	48.18	44.75	45.43	45.55	47.7233	45.2433	2.48	0.00183713
ATP5PO	P48047	ATPO_HUMAN	46.5	46.89	46.91	44.17	44.09	44.5	46.7667	44.2533	2.51333	0.000163476
BAZ1A	Q9NRL2	BAZ1A_HUMAN	49.97	47.47	49.28	44.38	44.92	44.72	48.9067	44.6733	4.23333	0.00513622
BRD2	P25440	BRD2_HUMAN	48.38	47.33	47.92	44.31	43.93	44.23	47.8767	44.1567	3.72	0.000333051
BYSL	Q13895	BYST_HUMAN	47.25	47.08	46.95	44.9	45.23	44.84	47.0933	44.99	2.10333	0.000146738
CAMK2G	Q13555	KCC2G_HUMAN	48.6	49.36	48.01	46.16	46.47	47.06	48.6567	46.5633	2.09333	0.0113401
CDC34	P49427	UB2R1_HUMAN	49.59	48.5	50.18	46.09	46.66	47.26	49.4233	46.67	2.75333	0.00993311
CDC5L	Q99459	CDC5L_HUMAN	51.07	48.28	50.61	46.79	47.99	46.25	49.9867	47.01	2.97667	0.0414891
CDIPT	O14735	CDIPT_HUMAN	48.52	48.88	47.74	45.16	46.26	45.3	48.38	45.5733	2.80667	0.00434499
CDK5RAP1	Q96SZ6	CK5P1_HUMAN	49.94	48	49.2	47.45	45.1	46.45	49.0467	46.3333	2.71333	0.0374345
CDK5RAP3	Q96JB5	CK5P3_HUMAN	49.13	48.24	47.9	46.86	46.31	46.04	48.4233	46.4033	2.02	0.0100177
CHD1L	Q86WJ1	CHD1L_HUMAN	49.31	47.2	49	45.45	46.21	46.02	48.5033	45.8933	2.61	0.0199743
CHUK	O15111	IKKA_HUMAN	47.88	47.28	47.58	45.5	45.38	45.24	47.58	45.3733	2.20667	0.000306398
CLASP2	O75122	CLAP2_HUMAN	48.67	46.71	48.7	46.44	45.9	45.14	48.0267	45.8267	2.2	0.0441347
CMSS1	Q9BQ75	CMS1_HUMAN	50.1	48.5	51.36	45.92	47.19	47.12	49.9867	46.7433	3.24333	0.024713
COPA	P53621	COPA_HUMAN	47.29	47.74	47.03	44.92	45.7	45.17	47.3533	45.2633	2.09	0.00251232
COPE	O14579	COPE_HUMAN	49.57	49.12	48.35	45.94	47.56	46.26	49.0133	46.5867	2.42667	0.016438
COPG2	Q9UBF2	COPG2_HUMAN	48.28	48.53	48.07	45.79	47.29	45.09	48.2933	46.0567	2.23667	0.0278742
CSNK2B	P67870	CSK2B_HUMAN	50.18	49.38	50.61	48.32	47.26	48.22	50.0567	47.9333	2.12333	0.0126649
CTBP2	P56545	CTBP2_HUMAN	49.94	49.01	48.94	45.9	47.01	47.03	49.2967	46.6467	2.65	0.00579722
CXXC1	Q9P0U4	CXXC1_HUMAN	45.87	47.21	46.61	43.65	43.34	44.26	46.5633	43.75	2.81333	0.00399171
DDOST	P39656	OST48_HUMAN	49.99	49.89	50.39	47.8	48.41	47.12	50.09	47.7767	2.31333	0.0045499
DDX21	Q9NR30	DDX21_HUMAN	51.73	48.59	51.93	44.47	44.95	43.91	50.75	44.4433	6.30667	0.00493341
DDX3X	O00571	DDX3X_HUMAN	47.71	47.09	47.87	44.12	44.66	43.86	47.5567	44.2133	3.34333	0.000565026
DDX47	Q9H0S4	DDX47_HUMAN	51.6	49.36	52.15	45.27	46.9	46.65	51.0367	46.2733	4.76333	0.00864982
DDX5	P17844	DDX5_HUMAN	49.71	46.7	48.93	45.28	45.22	44.89	48.4467	45.13	3.31667	0.0218743
DDX56	Q9NY93	DDX56_HHUMAN	49.58	46.16	48.66	42.73	42.49	42.58	48.1333	42.6	5.53333	0.005682
DHCR7	Q9UBM7	DHCR7_HUMAN	47.3	46.37	48.13	45.29	45.3	44.95	47.2667	45.18	2.08667	0.0160816
DHFR	P00374	DYR_HUMAN	46.69	47.61	47.19	45.34	44.91	44.84	47.1633	45.03	2.13333	0.00229327
DHRS7B	Q6IAN0	DRS7B_HUMAN	49.13	47.32	48.11	46.21	46.4	45.12	48.1867	45.91	2.27667	0.0258697
DIAPH3	Q9NSV4	DIAP3_HUMAN	47.65	45.48	47.82	43.54	43.52	43.8	46.9833	43.62	3.36333	0.0113926
DPM1	O60762	DPM1_HUMAN	47.01	47.04	46.44	43.92	44.22	43.52	46.83	43.8867	2.94333	0.000472439
DUS1L	Q6P1R4	DUS1L_HUMAN	47.29	46.52	46.88	44.58	45.42	44.6	46.8967	44.8667	2.03	0.00462953
ECT2	Q9H8V3	ECT2_HUMAN	49.33	47.45	48.58	44.64	44.7	43.58	48.4533	44.3067	4.14667	0.00321175
EIF2AK2	P19525	E2AK2_HUMAN	48.47	48.04	49.04	43.25	42.81	42.75	48.5167	42.9367	5.58	7.14839e-05
EIF2B3	Q9NR50	EI2BG_HUMAN	50.5	50.36	50.03	46.91	47.49	47.28	50.2967	47.2267	3.07	0.00015144
EIF2B4	Q9UI10	EI2BD_HUMAN	48.1	46.61	47.57	45.64	45.65	44.54	47.4267	45.2767	2.15	0.0196624
EIF2B5	Q13144	EI2BE_HUMAN	50.5	48.75	50.02	47.31	47.19	47.55	49.7567	47.35	2.40667	0.0106741
EIF4E	P06730	IF4E_HUMAN	49.62	50.6	50.77	47.78	47.64	48	50.33	47.8067	2.52333	0.00250018
ERAL1	O75616	ERAL1_HUMAN	46.97	46.28	46.46	43.62	44.07	44.24	46.57	43.9767	2.59333	0.000728266
ERI1	Q8IV48	ERI1_HUMAN	49.52	49.22	48.57	45.77	45.3	43.85	49.1033	44.9733	4.13	0.00300754
ESF1	Q9H501	ESF1_HUMAN	53.3	52.13	53.15	47.86	47.96	48.38	52.86	48.0667	4.79333	0.000279559
EXD2	Q9NVH0	EXD2_HUMAN	46.4	46.19	46.13	44.02	43.9	43.81	46.24	43.91	2.33	2.17404e-05
EXOC3	O60645	EXOC3_HUMAN	47.6	46.04	48.37	44.05	45.51	44.34	47.3367	44.6333	2.70333	0.0297827
FAM120A	Q9NZB2	F120A_HUMAN	50.73	47.74	51.22	46.5	46.52	46.23	49.8967	46.4167	3.48	0.0332789
FBXL19	Q6PCT2	FXL19_HUMAN	49.57	48.45	49.63	45.84	47.98	47.12	49.2167	46.98	2.23667	0.0376068
FEN1	P39748	FEN1_HUMAN	46.81	47.07	45.98	44.03	45.04	44.14	46.62	44.4033	2.21667	0.00844398
GABPB1	Q06547	GABP1_HUMAN	51.55	51.34	53.15	49.35	49.83	49.18	52.0133	49.4533	2.56	0.0132644
GEMIN4	P57678	GEMI4_HUMAN	46.97	45.25	46.22	43.86	44.26	43.99	46.1467	44.0367	2.11	0.0145631
GNL3	Q9BVP2	GNL3_HUMAN	51.6	47.3	50.73	43.96	45.55	43.05	49.8767	44.1867	5.69	0.0193051
GOLT1B	Q9Y3E0	GOT1B_HUMAN	55.28	56.26	54.49	52.3	50.92	53	55.3433	52.0733	3.27	0.0148277
GRWD1	Q9BQ67	GRWD1_HUMAN	52.3	48.5	51.69	46.68	45.78	46.51	50.83	46.3233	4.50667	0.0204018
GTF2E2	P29084	T2EB_HUMAN	48.02	46.87	48.73	46.13	45.18	46.06	47.8733	45.79	2.08333	0.0286106
GTF3C1	Q12789	TF3C1_HUMAN	49.72	49.37	49.41	44.34	45.39	44.4	49.5	44.71	4.79	0.000180358
GTF3C5	Q9Y5Q8	TF3C5_HUMAN	49.83	48.66	48.57	45.5	44.22	45.48	49.02	45.0667	3.95333	0.00252406
GTPBP1	O00178	GTPB1_HUMAN	49.63	50.31	50.93	47.83	48.05	47.11	50.29	47.6633	2.62667	0.00505414
H2BC11	P06899	H2B1J_HUMAN	52.44	51.44	53.2	49.14	44.43	44.61	52.36	46.06	6.3	0.0178145
HDHD5	Q9BXW7	HDHD5_HUMAN	47.71	47.72	48.53	46.1	45.63	45.87	47.9867	45.8667	2.12	0.00221456
HEATR3	Q7Z4Q2	HEAT3_HUMAN	48.18	48.86	47.86	45.3	46.41	44.92	48.3	45.5433	2.75667	0.00675389
HEATR5A	Q86XA9	HTR5A_HUMAN	48	50.16	47.37	46.36	46.14	45.32	48.51	45.94	2.57	0.0464511
HELLS	Q9NRZ9	HELLS_HUMAN	47.1	46.65	46.79	44.11	45.41	43.9	46.8467	44.4733	2.37333	0.00841467
HNRNPA0	Q13151	ROA0_HUMAN	48.62	47.61	47.64	44.03	43.38	44.17	47.9567	43.86	4.09667	0.000571664
HNRNPC	P07910	HNRPC_HUMAN	49.44	47.4	49.22	45.02	46.05	45.66	48.6867	45.5767	3.11	0.012032
HNRNPM	P52272	HNRPM_HUMAN	50.14	48.67	50.56	47.22	46.67	47.69	49.79	47.1933	2.59667	0.0157343
HNRNPR	O43390	HNRPR_HUMAN	49.71	47.14	49.19	46.5	46.46	46.42	48.68	46.46	2.22	0.0474115
HNRNPU	Q00839	HNRPU_HUMAN	47.38	48.46	48.01	42.95	43.03	43.25	47.95	43.0767	4.87333	0.000116362
HNRNPUL2	Q1KMD3	HNRL2_HUMAN	50.01	48.14	49.67	46.8	47.1	46.62	49.2733	46.84	2.43333	0.0147194
HSD17B11	Q8NBQ5	DHB11_HUMAN	49.13	47.73	48.58	46.15	46.63	45.76	48.48	46.18	2.3	0.00861734
HSD17B7	P56937	DHB7_HUMAN	49.38	48.28	46.84	46.3	45.24	45.58	48.1667	45.7067	2.46	0.0369806
HSDL1	Q3SXM5	HSDL1_HUMAN	50.6	49.55	49.54	46.34	44.56	48.18	49.8967	46.36	3.53667	0.0326679
IFRD2	Q12894	IFRD2_HUMAN	47.79	49.37	48.93	43.12	45.1	44.58	48.6967	44.2667	4.43	0.00425162
IGF2BP1	Q9NZI8	IF2B1_HUMAN	47.69	46.36	48.33	42.86	43.38	43.07	47.46	43.1033	4.35667	0.00190487
IGF2BP2	Q9Y6M1	IF2B2_HUMAN	47.69	47.21	47.28	44.51	46.07	45.23	47.3933	45.27	2.12333	0.011072
IGF2BP3	O00425	IF2B3_HUMAN	46.63	47.55	47.48	44.74	43.62	44.38	47.22	44.2467	2.97333	0.00256906
IKBKB	O14920	IKKB_HUMAN	50.04	48.59	47.71	45.93	44.7	44.79	48.78	45.14	3.64	0.00980884
INTS11	Q5TA45	INT11_HUMAN	49.97	48.46	48.59	46.08	42.16	44.59	49.0067	44.2767	4.73	0.0188847
IPO11	Q9UI26	IPO11_HUMAN	48.02	48.11	47.39	45.59	46.48	45.42	47.84	45.83	2.01	0.00730515
IPO4	Q8TEX9	IPO4_HUMAN	48.34	48.47	46.7	45.64	46.19	45.26	47.8367	45.6967	2.14	0.0273992
IPO5	O00410	IPO5_HUMAN	50.98	52.58	49.56	48	48.68	48.57	51.04	48.4167	2.62333	0.0431042
IPO8	O15397	IPO8_HUMAN	48.41	46.98	47.04	45.44	46.24	44.45	47.4767	45.3767	2.1	0.0394708
IPO9	Q96P70	IPO9_HUMAN	47.09	47.96	47.67	45.06	46.43	45.23	47.5733	45.5733	2	0.0162686
JAK1	P23458	JAK1_HUMAN	46.49	48.77	46.48	43.84	45.01	43.86	47.2467	44.2367	3.01	0.0243688
KDM1B	Q8NB78	KDM1B_HUMAN	49.32	48.63	49.11	44.88	47.09	46.65	49.02	46.2067	2.81333	0.0163021
KDM5C	P41229	KDM5C_HUMAN	50.9	49.66	49.55	47.8	46.11	47.56	50.0367	47.1567	2.88	0.0134905
KIFBP	Q96EK5	KBP_HUMAN	49.46	48.33	49.77	47.15	46.98	46.78	49.1867	46.97	2.21667	0.0079241
KLHL9	Q9P2J3	KLHL9_HUMAN	48.37	48.81	47.77	45.27	45.89	45.66	48.3167	45.6067	2.71	0.00152411
KTI12	Q96EK9	KTI12_HUMAN	47.26	47.26	48.81	45.32	45.26	45.58	47.7767	45.3867	2.39	0.0104617
LARP7	Q4G0J3	LARP7_HUMAN	49.51	49.91	50.34	44.36	44.59	44.53	49.92	44.4933	5.42667	2.63755e-05
LARS2	Q15031	SYLM_HUMAN	47.09	46.69	46.65	45.66	43.73	44.29	46.81	44.56	2.25	0.018906
LEMD3	Q9Y2U8	MAN1_HUMAN	50.21	50.74	49.41	47.86	47.88	47.29	50.12	47.6767	2.44333	0.00482606
LMF2	Q9BU23	LMF2_HUMAN	49.59	47.52	47.72	45.87	45.53	46.51	48.2767	45.97	2.30667	0.0326573
LPCAT1	Q8NF37	PCAT1_HUMAN	48.33	46.88	48.1	45.02	46.19	45.84	47.77	45.6833	2.08667	0.0213237
LRRC41	Q15345	LRC41_HUMAN	48.01	46.29	47.07	45.15	44.98	44.53	47.1233	44.8867	2.23667	0.0135213
MAP2K3	P46734	MP2K3_HUMAN	47.23	47.97	47.85	44.3	46.46	45.51	47.6833	45.4233	2.26	0.0274149
MATR3	P43243	MATR3_HUMAN	48.47	47.04	48.37	45.41	45.77	45.39	47.96	45.5233	2.43667	0.00695036
MGST3	O14880	MGST3_HUMAN	51.15	51.16	51.43	48.33	48.35	49.56	51.2467	48.7467	2.5	0.00389119
MRPL16	Q9NX20	RM16_HUMAN	46.71	46.58	46.43	44.07	45.11	43.82	46.5733	44.3333	2.24	0.00513733
MRPL2	Q5T653	RM02_HUMAN	47.71	46.71	46.19	44.48	42.5	42.27	46.87	43.0833	3.78667	0.010376
MRPL20	Q9BYC9	RM20_HUMAN	47.64	47.33	49.67	46.05	43.73	44.8	48.2133	44.86	3.35333	0.0279456
MRPL21	Q7Z2W9	RM21_HUMAN	49.8	47.82	48.82	45.13	46.92	44.86	48.8133	45.6367	3.17667	0.0211748
MRPL24	Q96A35	RM24_HUMAN	47.84	45.78	47.66	43.88	43.86	43.56	47.0933	43.7667	3.32667	0.00754899
MRPL27	Q9P0M9	RM27_HUMAN	46.1	46.76	47.71	43.84	44.22	44.19	46.8567	44.0833	2.77333	0.00455639
MRPL28	Q13084	RM28_HUMAN	46.21	46.51	47.87	43.83	44.32	45.01	46.8633	44.3867	2.47667	0.015755
MRPL35	Q9NZE8	RM35_HUMAN	47.27	46.25	47.34	44.41	45.26	44.39	46.9533	44.6867	2.26667	0.00754064
MRPL38	Q96DV4	RM38_HUMAN	47.59	46.29	46.36	45.53	44.01	44.23	46.7467	44.59	2.15667	0.0273613
MRPL41	Q8IXM3	RM41_HUMAN	47.18	47.04	45.21	43.42	43.6	43.91	46.4767	43.6433	2.83333	0.0121071
MRPL44	Q9H9J2	RM44_HUMAN	49.23	47.93	49.35	45.61	47.13	46.55	48.8367	46.43	2.40667	0.0192387
MRPL47	Q9HD33	RM47_HUMAN	47.98	47.7	47.23	44.21	43.01	44.22	47.6367	43.8133	3.82333	0.00112009
MRPL9	Q9BYD2	RM09_HUMAN	45.23	46.61	45.48	41.9	42.52	41.26	45.7733	41.8933	3.88	0.00226334
MRPS21	P82921	RT21_HUMAN	48.58	46.15	47.51	45.18	42.85	44.91	47.4133	44.3133	3.1	0.0381802
MRPS22	P82650	RT22_HUMAN	49.08	46.93	47.94	45.27	45.12	45.15	47.9833	45.18	2.80333	0.0108079
MRPS5	P82675	RT05_HUMAN	47.12	46.91	48.79	44.51	44.24	43.01	47.6067	43.92	3.68667	0.0080632
MRPS7	Q9Y2R9	RT07_HUMAN	49.23	46.79	48.28	45.43	44.47	44.21	48.1	44.7033	3.39667	0.0132676
MRPS9	P82933	RT09_HUMAN	47.5	46.94	48.07	44.38	45.52	43.13	47.5033	44.3433	3.16	0.0143828
MSH6	P52701	MSH6_HUMAN	46.42	46.75	46.8	44.5	45.05	44.17	46.6567	44.5733	2.08333	0.001814
MT-ND2	P03891	NU2M_HUMAN	49.17	49.14	49.01	46.29	46.05	45.52	49.1067	45.9533	3.15333	0.000171693
MYBBP1A	Q9BQG0	MBB1A_HUMAN	50.18	47.31	50.19	43.46	45.22	43.38	49.2267	44.02	5.20667	0.0100008
MYO1B	O43795	MYO1B_HUMAN	49.02	47.6	48.49	45.15	46.1	44.16	48.37	45.1367	3.23333	0.00972448
MYO1C	O00159	MYO1C_HUMAN	46.85	46.84	47.53	44.99	45.02	44.93	47.0733	44.98	2.09333	0.00080661
MYO9B	Q13459	MYO9B_HUMAN	48.51	47.05	48.96	44.53	45.56	45.1	48.1733	45.0633	3.11	0.00869486
NDC1	Q9BTX1	NDC1_HUMAN	48.4	46.81	47.22	44.36	45.46	45.02	47.4767	44.9467	2.53	0.0116124
NDUFA13	Q9P0J0	NDUAD_HUMAN	47.42	47.42	47.67	45.11	45.68	44.93	47.5033	45.24	2.26333	0.000715425
NEK7	Q8TDX7	NEK7_HUMAN	48.66	48.01	49.01	46.8	46.39	46.12	48.56	46.4367	2.12333	0.00386402
NIFK	Q9BYG3	MK67I_HUMAN	51.68	50.24	51.39	45.4	48.25	45.12	51.1033	46.2567	4.84667	0.0113609
NOA1	Q8NC60	NOA1_HUMAN	50.23	48.39	48.74	46.99	47.33	45.49	49.12	46.6033	2.51667	0.0344679
NOC3L	Q8WTT2	NOC3L_HUMAN	51.42	48.41	50.91	44.5	45.02	43.64	50.2467	44.3867	5.86	0.00444282
NONO	Q15233	NONO_HUMAN	52.13	48.87	52.62	46.79	47.06	46.87	51.2067	46.9067	4.3	0.0218611
NOP58	Q9Y2X3	NOP58_HUMAN	50.68	47.45	49.65	46.21	46.41	45.18	49.26	45.9333	3.32667	0.0316017
NOP9	Q86U38	NOP9_HUMAN	47.66	46.81	47.97	44.09	44.3	43.07	47.48	43.82	3.66	0.00206096
NR2F2	P24468	COT2_HUMAN	47.48	47.9	48.57	45.28	46.94	45.29	47.9833	45.8367	2.14667	0.0279714
NTPCR	Q9BSD7	NTPCR_HUMAN	47.77	47.69	47.67	45.54	45.15	45.12	47.71	45.27	2.44	6.12922e-05
NUDT2	P50583	AP4A_HUMAN	50.5	49.62	49.89	46.91	47.75	48.49	50.0033	47.7167	2.28667	0.0121365
NUP160	Q12769	NU160_HUMAN	49.09	49.32	49.15	46.99	48.02	45.71	49.1867	46.9067	2.28	0.0274168
OSBPL2	Q9H1P3	OSBL2_HUMAN	48.12	48.51	48.93	46.34	46.16	46.45	48.52	46.3167	2.20333	0.000896231
OXA1L	Q15070	OXA1L_HUMAN	47.03	46.37	46.59	44.91	44.16	44.68	46.6633	44.5833	2.08	0.00212566
P3H1	Q32P28	P3H1_HUMAN	49.15	49.03	49.51	46.91	47.46	47.15	49.23	47.1733	2.05667	0.000664954
PDCD2	Q16342	PDCD2_HUMAN	49.11	49.44	47.87	45.71	46.37	46.1	48.8067	46.06	2.74667	0.00594732
PELO	Q9BRX2	PELO_HUMAN	49.62	47.71	48.93	45.6	46.41	45.38	48.7533	45.7967	2.95667	0.00989474
PEPD	P12955	PEPD_HUMAN	55.96	53.31	55.13	51.79	50.54	50.94	54.8	51.09	3.71	0.0127573
PES1	O00541	PESC_HUMAN	48.47	47.45	47.95	44.98	46.22	45.14	47.9567	45.4467	2.51	0.00678583
PFKL	P17858	PFKAL_HUMAN	48.63	47.96	48.07	46.08	46.03	45.94	48.22	46.0167	2.20333	0.000479132
PICK1	Q9NRD5	PICK1_HUMAN	50.48	48.78	50.76	47.35	43.65	46.38	50.0067	45.7933	4.21333	0.0293512
PIGG	Q5H8A4	PIGG_HUMAN	49.08	50.63	48.87	45.96	46.49	45.81	49.5267	46.0867	3.44	0.00436701
PIGT	Q969N2	PIGT_HUMAN	47.27	46.91	48.7	46.12	44.96	45.79	47.6267	45.6233	2.00333	0.0362559
PIP5K1A	Q99755	PI51A_HUMAN	49.84	47.31	49.48	46.25	46.41	45.97	48.8767	46.21	2.66667	0.0290819
PMVK	Q15126	PMVK_HUMAN	46.91	47.18	46.61	43.99	43.92	45.05	46.9	44.32	2.58	0.00299927
PNN	Q9H307	PININ_HUMAN	54.59	57.93	56.07	52.76	50.84	51.2	56.1967	51.6	4.59667	0.0153288
POGK	Q9P215	POGK_HUMAN	50.37	48.26	48.68	46.59	47.69	46.66	49.1033	46.98	2.12333	0.0448547
POLR1E	O15160	RPAC1_HUMAN	49.94	47.95	49.95	43.74	45	43.8	49.28	44.18	5.1	0.0028467
POLR3H	Q9Y535	RPC8_HUMAN	51.44	51.91	50.57	48.37	47.68	47.11	51.3067	47.72	3.58667	0.00258548
POP1	Q8NE79	POPD1_HUMAN	54.24	52.34	54.09	51.78	50.68	51.55	53.5567	51.3367	2.22	0.0332
POP4	O95707	RPP29_HUMAN	51.63	51.62	51.93	46.61	47.88	45.78	51.7267	46.7567	4.97	0.00130615
PRKD3	O94806	KPCD3_HUMAN	47.95	49.27	49.91	46.11	46.96	45.06	49.0433	46.0433	3	0.01969
PRORP	O15091	MRPP3_HUMAN	47.17	46.99	47.16	44.04	45.72	45.26	47.1067	45.0067	2.1	0.0141288
PTBP3	O95758	PTBP3_HUMAN	47.61	47.84	46.97	45.44	45.75	44.28	47.4733	45.1567	2.31667	0.011024
PTCD1	O75127	PTCD1_HUMAN	47.71	47.89	47.13	44.89	46.78	44.29	47.5767	45.32	2.25667	0.0451729
PTCD3	Q96EY7	PTCD3_HUMAN	48.29	46.63	48.15	44	45.63	43.83	47.69	44.4867	3.20333	0.0149067
PTPMT1	Q8WUK0	PTPM1_HUMAN	48.06	46.26	48.08	45.16	45.65	45.29	47.4667	45.3667	2.1	0.02773
PTPN9	P43378	PTN9_HUMAN	47.34	47.28	47.77	45.7	44.15	46.4	47.4633	45.4167	2.04667	0.0399837
RABL3	Q5HYI8	RABL3_HUMAN	46.9	45.9	47.95	44.96	45.2	44.32	46.9167	44.8267	2.09	0.0320423
RAD54L2	Q9Y4B4	ARIP4_HUMAN	47.6	47.44	47.33	46.17	44.35	44.63	47.4567	45.05	2.40667	0.0135502
RALGAPA1	Q6GYQ0	RGPA1_HUMAN	52.22	51.03	49.53	48.77	47.39	47.29	50.9267	47.8167	3.11	0.0271261
RALGAPB	Q86X10	RLGPB_HUMAN	49.55	49.64	48.21	45.88	47.31	46.85	49.1333	46.68	2.45333	0.0172299
RANBP6	O60518	RNBP6_HUMAN	49.16	51.31	48.61	46.9	47.38	45.31	49.6933	46.53	3.16333	0.0377234
RBM39	Q14498	RBM39_HUMAN	49.85	48.73	50.06	47.02	47.01	46.7	49.5467	46.91	2.63667	0.00346252
RDH10	Q8IZV5	RDH10_HUMAN	49.47	47.81	48.98	46.77	45.74	46.12	48.7533	46.21	2.54333	0.0116189
RETSAT	Q6NUM9	RETST_HUMAN	48.81	49.06	49.48	44.48	46.6	47.45	49.1167	46.1767	2.94	0.0313616
RFC3	P40938	RFC3_HUMAN	48.69	46.76	49.36	46.03	46.19	45.22	48.27	45.8133	2.45667	0.0423313
RFT1	Q96AA3	RFT1_HUMAN	49.05	47.46	47.19	46.24	46.1	44.74	47.9	45.6933	2.20667	0.0426309
RING1	Q06587	RING1_HUMAN	50.37	50.5	50.23	46.9	48.77	48.48	50.3667	48.05	2.31667	0.0167963
RIOK2	Q9BVS4	RIOK2_HUMAN	48.36	46.55	48.17	44.64	44.13	45.56	47.6933	44.7767	2.91667	0.0147952
RNPS1	Q15287	RNPS1_HUMAN	54.33	57.3	53.56	47.35	47.12	47.1	55.0633	47.19	7.87333	0.0023284
RO60	P10155	RO60_HUMAN	57.93	56.8	55.8	52.05	49.87	51.83	56.8433	51.25	5.59333	0.00379809
RPAP1	Q9BWH6	RPAP1_HUMAN	49.39	47.86	48.75	46.2	46.93	45.88	48.6667	46.3367	2.33	0.0126268
RPL10	P27635	RL10_HUMAN	50.45	48.39	51.78	45.38	47.31	45.36	50.2067	46.0167	4.19	0.0237339
RPL11	P62913	RL11_HUMAN	50.2	47.07	50.23	45.82	45.6	46.79	49.1667	46.07	3.09667	0.0493575
RPL13A	P40429	RL13A_HUMAN	52.19	49.01	53.36	42.56	41.92	43.36	51.52	42.6133	8.90667	0.00284733
RPL14	P50914	RL14_HUMAN	53.22	49.75	53.37	43.69	42.44	44.3	52.1133	43.4767	8.63667	0.0026878
RPL17	P18621	RL17_HUMAN	52.61	49.19	54.2	43.33	42.43	44.03	52	43.2633	8.73667	0.00486348
RPL18	Q07020	RL18_HUMAN	52.76	49.47	52	44.9	43.55	43.09	51.41	43.8467	7.56333	0.00261885
RPL23	P62829	RL23_HUMAN	51.09	49.35	51.27	45.04	45.89	45.96	50.57	45.63	4.94	0.00190556
RPL24	P83731	RL24_HUMAN	51.53	49.55	51.22	44.12	45.12	43.27	50.7667	44.17	6.59667	0.00126515
RPL26	P61254	RL26_HUMAN	51.34	48.45	51.66	43.33	43.3	43.39	50.4833	43.34	7.14333	0.00219794
RPL27	P61353	RL27_HUMAN	53.19	47.56	53.9	42.1	41.66	41.93	51.55	41.8967	9.65333	0.00862523
RPL27A	P46776	RL27A_HUMAN	51.51	47.31	51.57	42.51	43.82	42.79	50.13	43.04	7.09	0.00840813
RPL28	P46779	RL28_HUMAN	50.73	48.42	51.33	43.44	43.03	44.2	50.16	43.5567	6.60333	0.0022595
RPL3	P39023	RL3_HUMAN	51.16	48.51	52.52	43.24	43.06	43.2	50.73	43.1667	7.56333	0.0030311
RPL31	P62899	RL31_HUMAN	51.7	48.56	52.38	44.48	44.05	45.16	50.88	44.5633	6.31667	0.00661841
RPL32	P62910	RL32_HUMAN	51.37	48.53	53.32	44.41	43.06	42.92	51.0733	43.4633	7.61	0.00661395
RPL35	P42766	RL35_HUMAN	50.55	48.09	50.86	42.71	42.49	43.34	49.8333	42.8467	6.98667	0.00156384
RPL36	Q9Y3U8	RL36_HUMAN	53.21	48.1	54.09	43.31	43.89	43.48	51.8	43.56	8.24	0.0117458
RPL36A	P83881	RL36A_HUMAN	52.41	49.5	54.42	46.52	45.12	48.48	52.11	46.7067	5.40333	0.0353472
RPL38	P63173	RL38_HUMAN	49.57	49.02	49.86	45.83	46.51	45.75	49.4833	46.03	3.45333	0.00055796
RPL4	P36578	RL4_HUMAN	53.39	48.66	53.54	43.58	43.53	43.37	51.8633	43.4933	8.37	0.00642825
RPL5	P46777	RL5_HUMAN	50.53	48.42	51.08	44.55	44.93	44.53	50.01	44.67	5.34	0.00288398
RPL6	Q02878	RL6_HUMAN	52.67	48.21	52.63	45.3	44.9	45.12	51.17	45.1067	6.06333	0.0150456
RPL7	P18124	RL7_HUMAN	53.17	49.43	52.93	43.65	43.9	43.14	51.8433	43.5633	8.28	0.00253058
RPL7A	P62424	RL7A_HUMAN	53.29	49.19	53.72	43.85	43.82	42.99	52.0667	43.5533	8.51333	0.00442868
RPL8	P62917	RL8_HUMAN	53.82	49.14	54.82	43.23	42.65	43.9	52.5933	43.26	9.33333	0.00642108
RPN2	P04844	RPN2_HUMAN	51.14	48.78	50.49	47.61	47.97	48.06	50.1367	47.88	2.25667	0.0346171
RPS11	P62280	RS11_HUMAN	48.61	47.33	49.84	42.71	43.31	42.72	48.5933	42.9133	5.68	0.00164036
RPS13	P62277	RS13_HUMAN	50.94	47.63	51.18	43.66	43.25	44.44	49.9167	43.7833	6.13333	0.00687605
RPS14	P62263	RS14_HUMAN	50.88	47.31	50.19	44.68	45.57	44.2	49.46	44.8167	4.64333	0.0163065
RPS15	P62841	RS15_HUMAN	48.35	50.42	46.62	43.42	42.41	42.05	48.4633	42.6267	5.83667	0.00760765
RPS16	P62249	RS16_HUMAN	47.81	47.44	47.32	43.1	42.98	42.45	47.5233	42.8433	4.68	4.66166e-05
RPS17	P08708	RS17_HUMAN	52.18	49.32	50.94	46.26	46.9	45.72	50.8133	46.2933	4.52	0.00724456
RPS18	P62269	RS18_HUMAN	47.64	46.97	48.36	43.6	44.35	43.53	47.6567	43.8267	3.83	0.00133219
RPS2	P15880	RS2_HUMAN	48.92	48.13	49.99	43.02	42.8	43.36	49.0133	43.06	5.95333	0.000452685
RPS24	P62847	RS24_HUMAN	50.8	49.32	48.84	42.24	42.88	41.87	49.6533	42.33	7.32333	0.000374163
RPS26	P62854	RS26_HUMAN	49.18	47.58	50.2	43.09	42.9	44.39	48.9867	43.46	5.52667	0.00348996
RPS29	P62273	RS29_HUMAN	45.33	47.02	45.47	42.2	41.07	42.53	45.94	41.9333	4.00667	0.00458819
RPS3	P23396	RS3_HUMAN	50.01	47.81	50.72	46.39	47.34	47.06	49.5133	46.93	2.58333	0.0484477
RPS3A	P61247	RS3A_HUMAN	49.26	47.31	50.55	43.07	44.5	43.74	49.04	43.77	5.27	0.00686397
RPS4X	P62701	RS4X_HUMAN	48.99	47.93	49.47	43.21	43.71	42.77	48.7967	43.23	5.56667	0.000463988
RPS5	P46782	RS5_HUMAN	49	49.62	48.75	46.45	47.78	46.43	49.1233	46.8867	2.23667	0.0123179
RPS7	P62081	RS7_HUMAN	48.94	48.26	49.43	44.02	44.27	42.93	48.8767	43.74	5.13667	0.000649295
RPS8	P62241	RS8_HUMAN	51.09	47.55	50.18	41.82	41.74	41.92	49.6067	41.8267	7.78	0.0018518
RPS9	P46781	RS9_HUMAN	49.75	48.18	50.17	42.24	42.08	41.97	49.3667	42.0967	7.27	0.000285113
RRP12	Q5JTH9	RRP12_HUMAN	49.75	47.3	49.46	43.66	43.25	43.18	48.8367	43.3633	5.47333	0.00224875
RUSF1	Q96GQ5	RUSF1_HUMAN	49.83	49.35	50.14	48.19	46.87	46.31	49.7733	47.1233	2.65	0.0117274
SACM1L	Q9NTJ5	SAC1_HUMAN	48.53	48.54	49.27	46.09	47.39	46.85	48.78	46.7767	2.00333	0.0112031
SEC11A	P67812	SC11A_HUMAN	47.78	48.43	47.19	45.87	46.32	45.1	47.8	45.7633	2.03667	0.0157034
SENP3	Q9H4L4	SENP3_HUMAN	48.51	48.41	49.75	44.38	46.82	44.23	48.89	45.1433	3.74667	0.0165312
SF3A3	Q12874	SF3A3_HUMAN	50.13	50.27	49.5	46.21	46.92	46.86	49.9667	46.6633	3.30333	0.000548476
SKIC3	Q6PGP7	SKI3_HUMAN	48.36	47.99	47.74	45.71	46.35	45.31	48.03	45.79	2.24	0.00313845
SLC25A1	P53007	TXTP_HUMAN	48.53	47.52	48.04	45.38	45.63	44.92	48.03	45.31	2.72	0.00161251
SLC25A10	Q9UBX3	DIC_HUMAN	47.03	47.06	47.1	44.64	45.33	44.17	47.0633	44.7133	2.35	0.0022355
SLC25A11	Q02978	M2OM_HUMAN	48.4	48.17	48.53	45.28	45.25	45.93	48.3667	45.4867	2.88	0.000302203
SLC25A13	Q9UJS0	S2513_HUMAN	48.03	47.15	48	45.91	45.47	44.81	47.7267	45.3967	2.33	0.00564899
SLC25A17	O43808	PM34_HUMAN	47.91	48.06	47.58	45.1	46.7	44.79	47.85	45.53	2.32	0.0189021
SLC25A22	Q9H936	GHC1_HUMAN	48.22	46.96	48.55	45	46.76	45.44	47.91	45.7333	2.17667	0.0385892
SLC25A3	Q00325	S25A3_HUMAN	47.62	47.72	47.9	44.71	44.97	45.03	47.7467	44.9033	2.84333	2.4229e-05
SLC25A4	P12235	ADT1_HUMAN	48.16	47.46	47.92	45.37	45.95	46.17	47.8467	45.83	2.01667	0.00305071
SLC25A5	P05141	ADT2_HUMAN	47.61	48.76	48	44.88	45.69	45.26	48.1233	45.2767	2.84667	0.00227672
SLC25A6	P12236	ADT3_HUMAN	48.72	47.3	48.34	45.59	45.14	45.74	48.12	45.49	2.63	0.00467136
SLC26A6	Q9BXS9	S26A6_HUMAN	49.9	50.99	49.11	48.39	46.92	48.26	50	47.8567	2.14333	0.0407937
SMARCB1	Q12824	SNF5_HUMAN	49.78	47.43	47.35	46.24	45.19	45.41	48.1867	45.6133	2.57333	0.0400736
SMARCC2	Q8TAQ2	SMRC2_HUMAN	49.77	49.62	50.48	47.96	47.16	47.74	49.9567	47.62	2.33667	0.00280945
SNRPA1	P09661	RU2A_HUMAN	54.09	52.94	54.43	49.05	48.88	49.07	53.82	49	4.82	0.000448739
SNRPB2	P08579	RU2B_HUMAN	54.85	53.82	56.05	50.56	50.94	50.92	54.9067	50.8067	4.1	0.00334306
SRP19	P09132	SRP19_HUMAN	48.74	49.25	48.72	46.68	45.66	44.73	48.9033	45.69	3.21333	0.00549356
SRP68	Q9UHB9	SRP68_HUMAN	48.62	47.58	48.09	45.56	44.69	45.27	48.0967	45.1733	2.92333	0.00176792
SRP72	O76094	SRP72_HUMAN	47.15	47.27	47.21	43.08	43.56	43.5	47.21	43.38	3.83	1.58875e-05
SRPK1	Q96SB4	SRPK1_HUMAN	51.37	49.56	50.13	48.24	48.48	48.23	50.3533	48.3167	2.03667	0.0196381
SRRM2	Q9UQ35	SRRM2_HUMAN	52.63	55.95	53.52	48.97	48.26	49.49	54.0333	48.9067	5.12667	0.00826281
SRSF7	Q16629	SRSF7_HUMAN	50.01	49.22	51.02	46.45	46.22	46.9	50.0833	46.5233	3.56	0.00309414
STAU2	Q9NUL3	STAU2_HUMAN	48.51	46.6	50.94	44.7	44.47	45.34	48.6833	44.8367	3.84667	0.0399705
STK11IP	Q8N1F8	S11IP_HUMAN	48.79	48.31	48.31	45.24	47.75	45.96	48.47	46.3167	2.15333	0.0477501
STK25	O00506	STK25_HUMAN	47.23	48.38	47.36	45.92	45.78	44.9	47.6567	45.5333	2.12333	0.0117982
STT3B	Q8TCJ2	STT3B_HUMAN	47.72	48.24	47.3	45.99	44.82	45.59	47.7533	45.4667	2.28667	0.0064211
SYNE2	Q8WXH0	SYNE2_HUMAN	49.98	49.48	49.71	46.09	46.64	46.35	49.7233	46.36	3.36333	9.70447e-05
TAF6L	Q9Y6J9	TAF6L_HUMAN	48.05	45.74	48.08	43.78	43.42	44.54	47.29	43.9133	3.37667	0.0160195
TARBP1	Q13395	TARB1_HUMAN	46.67	47.13	44.96	44.6	43.03	43.4	46.2533	43.6767	2.57667	0.0338317
TBP	P20226	TBP_HUMAN	49.95	48.39	48.74	47.5	47.07	45.85	49.0267	46.8067	2.22	0.0314751
TECR	Q9NZ01	TECR_HUMAN	46.18	47.16	48.45	44.45	44.5	44.8	47.2633	44.5833	2.68	0.0158393
TFB2M	Q9H5Q4	TFB2M_HUMAN	47.04	47.09	47.21	44.27	46.05	44.08	47.1133	44.8	2.31333	0.0212916
THUMPD1	Q9NXG2	THUM1_HUMAN	55.93	55.82	55.94	54.87	53.75	52.25	55.8967	53.6233	2.27333	0.0402812
TIMM23	O14925	TIM23_HUMAN	48.73	48.12	47.39	46.34	46.21	45.08	48.08	45.8767	2.20333	0.0167253
TIMM29	Q9BSF4	TIM29_HUMAN	47.23	46.11	48.01	44.58	46.01	44.56	47.1167	45.05	2.06667	0.0474957
TMED8	Q6PL24	TMED8_HUMAN	51.2	49.71	50.34	48.85	47.25	48.53	50.4167	48.21	2.20667	0.0277025
TMEM11	P17152	TMM11_HUMAN	46.51	45.57	46.92	43.8	44.87	44.06	46.3333	44.2433	2.09	0.0152029
TMEM126A	Q9H061	T126A_HUMAN	47.59	48.02	47.25	43.73	44.26	44.76	47.62	44.25	3.37	0.00081923
TOMM22	Q9NS69	TOM22_HUMAN	52.05	51.79	54.01	50.31	49.49	50.6	52.6167	50.1333	2.48333	0.0328354
TRA2B	P62995	TRA2B_HUMAN	53.03	49.36	52.91	46.36	46.83	46.71	51.7667	46.6333	5.13333	0.0133144
TRIP13	Q15645	PCH2_HUMAN	47.97	47.69	47.69	45.72	46.01	45.32	47.7833	45.6833	2.1	0.000681395
TTC39C	Q8N584	TT39C_HUMAN	49.76	49.69	51.31	48.12	45.88	48.45	50.2533	47.4833	2.77	0.0454518
TUBA4A	P68366	TBA4A_HUMAN	51.54	55.9	51.1	48.06	46.87	49.31	52.8467	48.08	4.76667	0.0474911
TYMS	P04818	TYSY_HUMAN	48.48	49.54	49.33	46.5	47.38	46.92	49.1167	46.9333	2.18333	0.00607987
U2AF1	Q01081	U2AF1_HUMAN	48.09	48.36	48.21	43.53	44.86	44.93	48.22	44.44	3.78	0.0012163
UBE3C	Q15386	UBE3C_HUMAN	47.65	46.27	46.75	44.9	44.6	44.92	46.89	44.8067	2.08333	0.00754392
ULK3	Q6PHR2	ULK3_HUMAN	46.62	47.47	45.71	43.99	45.52	44.08	46.6	44.53	2.07	0.0434178
UQCR10	Q9UDW1	QCR9_HUMAN	49.91	49.67	51.03	47.61	48.51	46.82	50.2033	47.6467	2.55667	0.0164896
URB1	O60287	NPA1P_HUMAN	49.21	47.24	49.95	44.39	45.61	45.59	48.8	45.1967	3.60333	0.0163038
URB2	Q14146	URB2_HUMAN	49.24	48.04	48.13	45.44	45.65	44.15	48.47	45.08	3.39	0.00505006
UTP25	Q68CQ4	UTP25_HUMAN	47.71	47.11	47.23	44.89	46.27	44.71	47.35	45.29	2.06	0.0172724
VPS16	Q9H269	VPS16_HUMAN	49.12	47.17	47.6	45.55	46.2	45.87	47.9633	45.8733	2.09	0.028097
VPS18	Q9P253	VPS18_HUMAN	47.9	48.06	48.44	45.86	45.08	45.45	48.1333	45.4633	2.67	0.000642336
VPS33A	Q96AX1	VP33A_HUMAN	48.31	47.02	48.1	45.61	44.15	45.58	47.81	45.1133	2.69667	0.0125628
VPS52	Q8N1B4	VPS52_HUMAN	49.22	47.81	48.05	45.61	46.14	44.56	48.36	45.4367	2.92333	0.0100901
XPO1	O14980	XPO1_HUMAN	48.79	48.85	48.41	46.55	47.16	46.23	48.6833	46.6467	2.03667	0.00263351
XRCC1	P18887	XRCC1_HUMAN	51.01	48.96	50.11	48.22	46.94	47.69	50.0267	47.6167	2.41	0.0262101
YTHDC2	Q9H6S0	YTDC2_HUMAN	50.23	47.03	49.85	45.01	43.33	43.67	49.0367	44.0033	5.03333	0.011282
ZBTB8OS	Q8IWT0	ARCH_HUMAN	51.11	50.29	49.97	48.51	47.04	47.42	50.4567	47.6567	2.8	0.00731053
ZC3H7B	Q9UGR2	Z3H7B_HUMAN	49.06	46.44	48.13	45.45	45.42	44.7	47.8767	45.19	2.68667	0.0289143
ZMYND8	Q9ULU4	ZMYD8_HUMAN	50.56	50.31	52.39	47.06	43.24	47.48	51.0867	45.9267	5.16	0.0262776
ZWILCH	Q9H900	ZWILC_HUMAN	48.96	48.67	48.88	46.36	46.2	47.61	48.8367	46.7233	2.11333	0.00962922

### Sheet: RNA binding profile
Table S6 Development of cell surface RTPP to identify proteins regulated by cell surface RNA. Related to Figure 7. RNA binding profile is shown below.
Gene Name	Entry	Entry Name	mRNA	rRNA	snRNA	snoRNA	tRNA	YRNA	Other RNA	writer	eraser	reader	translocation	transcription regulation	Others
AAAS	Q9NRG9	AAAS_HUMAN											mRNA transport
ABCF2	Q9UG63	ABCF2_HUMAN
ABHD12	Q8N2K0	ABD12_HUMAN
ACSL4	O60488	ACSL4_HUMAN
AGK	Q53H12	AGK_HUMAN
ANXA5	P08758	ANXA5_HUMAN	1
AP4B1	Q9Y6B7	AP4B1_HUMAN
AP4S1	Q9Y587	AP4S1_HUMAN
ASCC3	Q8N3C0	ASCC3_HUMAN							ribosome QC
ASS1	P00966	ASSY_HUMAN							1
ATAD3A	Q9NVI7	ATD3A_HUMAN							mitochondria ribosome
ATAD3B	Q5T9A4	ATD3B_HUMAN							mitochondria ribosome
ATG4B	Q9Y4P1	ATG4B_HUMAN
ATP5MF	P56134	ATPK_HUMAN
ATP5MG	O75964	ATP5L_HUMAN
ATP5PO	P48047	ATPO_HUMAN
BAZ1A	Q9NRL2	BAZ1A_HUMAN		1					promoter-associated RNA
BRD2	P25440	BRD2_HUMAN												1
BYSL	Q13895	BYST_HUMAN		1		1
CAMK2G	Q13555	KCC2G_HUMAN
CDC34	P49427	UB2R1_HUMAN
CDC5L	Q99459	CDC5L_HUMAN	1
CDIPT	O14735	CDIPT_HUMAN
CDK5RAP1	Q96SZ6	CK5P1_HUMAN					1			1
CDK5RAP3	Q96JB5	CK5P3_HUMAN							ribosome QC
CHD1L	Q86WJ1	CHD1L_HUMAN
CHUK	O15111	IKKA_HUMAN
CLASP2	O75122	CLAP2_HUMAN
CMSS1	Q9BQ75	CMS1_HUMAN	1	1					ribosome homolog
COPA	P53621	COPA_HUMAN	1
COPE	O14579	COPE_HUMAN							interaction with COPA
COPG2	Q9UBF2	COPG2_HUMAN
CSNK2B	P67870	CSK2B_HUMAN
CTBP2	P56545	CTBP2_HUMAN
CXXC1	Q9P0U4	CXXC1_HUMAN												1
DDOST	P39656	OST48_HUMAN
DDX21	Q9NR30	DDX21_HUMAN	1	1		1
DDX3X	O00571	DDX3X_HUMAN	1
DDX47	Q9H0S4	DDX47_HUMAN	1	1
DDX5	P17844	DDX5_HUMAN	1
DDX56	Q9NY93	DDX56_HHUMAN		1
DHCR7	Q9UBM7	DHCR7_HUMAN
DHFR	P00374	DYR_HUMAN	1
DHRS7B	Q6IAN0	DRS7B_HUMAN
DIAPH3	Q9NSV4	DIAP3_HUMAN
DPM1	O60762	DPM1_HUMAN
DUS1L	Q6P1R4	DUS1L_HUMAN					1			1
ECT2	Q9H8V3	ECT2_HUMAN	1									1
EIF2AK2	P19525	E2AK2_HUMAN	1						dsRNA
EIF2B3	Q9NR50	EI2BG_HUMAN					1		translation initiation
EIF2B4	Q9UI10	EI2BD_HUMAN					1		translation initiation
EIF2B5	Q13144	EI2BE_HUMAN					1		translation initiation
EIF4E	P06730	IF4E_HUMAN	1
ERAL1	O75616	ERAL1_HUMAN		1
ERI1	Q8IV48	ERI1_HUMAN	1	1											exonuclease
ESF1	Q9H501	ESF1_HUMAN												1
EXD2	Q9NVH0	EXD2_HUMAN													exoribonuclease
EXOC3	O60645	EXOC3_HUMAN
FAM120A	Q9NZB2	F120A_HUMAN	1
FBXL19	Q6PCT2	FXL19_HUMAN
FEN1	P39748	FEN1_HUMAN													RNase H
GABPB1	Q06547	GABP1_HUMAN
GEMIN4	P57678	GEMI4_HUMAN	1	1	1
GNL3	Q9BVP2	GNL3_HUMAN	1
GOLT1B	Q9Y3E0	GOT1B_HUMAN
GRWD1	Q9BQ67	GRWD1_HUMAN	1
GTF2E2	P29084	T2EB_HUMAN	1
GTF3C1	Q12789	TF3C1_HUMAN		1			1
GTF3C5	Q9Y5Q8	TF3C5_HUMAN		1			1
GTPBP1	O00178	GTPB1_HUMAN					1
H2BC11	P06899	H2B1J_HUMAN
HDHD5	Q9BXW7	HDHD5_HUMAN
HEATR3	Q7Z4Q2	HEAT3_HUMAN		1
HEATR5A	Q86XA9	HTR5A_HUMAN
HELLS	Q9NRZ9	HELLS_HUMAN												1
HNRNPA0	Q13151	ROA0_HUMAN	1
HNRNPC	P07910	HNRPC_HUMAN	1
HNRNPM	P52272	HNRPM_HUMAN	1
HNRNPR	O43390	HNRPR_HUMAN	1
HNRNPU	Q00839	HNRPU_HUMAN	1		1				lncRNA
HNRNPUL2	Q1KMD3	HNRL2_HUMAN	1
HSD17B11	Q8NBQ5	DHB11_HUMAN
HSD17B7	P56937	DHB7_HUMAN
HSDL1	Q3SXM5	HSDL1_HUMAN
IFRD2	Q12894	IFRD2_HUMAN					1		ribosome binding
IGF2BP1	Q9NZI8	IF2B1_HUMAN	1
IGF2BP2	Q9Y6M1	IF2B2_HUMAN	1
IGF2BP3	O00425	IF2B3_HUMAN	1
IKBKB	O14920	IKKB_HUMAN
INTS11	Q5TA45	INT11_HUMAN			1				lncRNA						endonuclease
IPO11	Q9UI26	IPO11_HUMAN
IPO4	Q8TEX9	IPO4_HUMAN
IPO5	O00410	IPO5_HUMAN							ribosomal protein
IPO8	O15397	IPO8_HUMAN	1
IPO9	Q96P70	IPO9_HUMAN
JAK1	P23458	JAK1_HUMAN
KDM1B	Q8NB78	KDM1B_HUMAN												1
KDM5C	P41229	KDM5C_HUMAN												1
KIFBP	Q96EK5	KBP_HUMAN
KLHL9	Q9P2J3	KLHL9_HUMAN
KTI12	Q96EK9	KTI12_HUMAN					1			1
LARP7	Q4G0J3	LARP7_HUMAN			1	1
LARS2	Q15031	SYLM_HUMAN					1
LEMD3	Q9Y2U8	MAN1_HUMAN			1
LMF2	Q9BU23	LMF2_HUMAN
LPCAT1	Q8NF37	PCAT1_HUMAN
LRRC41	Q15345	LRC41_HUMAN
MAP2K3	P46734	MP2K3_HUMAN
MATR3	P43243	MATR3_HUMAN	1						miRNA, lncRNA
MGST3	O14880	MGST3_HUMAN
MRPL16	Q9NX20	RM16_HUMAN		1
MRPL2	Q5T653	RM02_HUMAN	1	1
MRPL20	Q9BYC9	RM20_HUMAN	1	1
MRPL21	Q7Z2W9	RM21_HUMAN	1	1
MRPL24	Q96A35	RM24_HUMAN	1	1
MRPL27	Q9P0M9	RM27_HUMAN	1	1
MRPL28	Q13084	RM28_HUMAN	1	1
MRPL35	Q9NZE8	RM35_HUMAN	1	1
MRPL38	Q96DV4	RM38_HUMAN	1	1
MRPL41	Q8IXM3	RM41_HUMAN	1	1
MRPL44	Q9H9J2	RM44_HUMAN	1	1
MRPL47	Q9HD33	RM47_HUMAN	1	1
MRPL9	Q9BYD2	RM09_HUMAN	1	1
MRPS21	P82921	RT21_HUMAN	1	1
MRPS22	P82650	RT22_HUMAN	1	1
MRPS5	P82675	RT05_HUMAN	1	1
MRPS7	Q9Y2R9	RT07_HUMAN	1	1
MRPS9	P82933	RT09_HUMAN	1	1
MSH6	P52701	MSH6_HUMAN
MT-ND2	P03891	NU2M_HUMAN
MYBBP1A	Q9BQG0	MBB1A_HUMAN		1
MYO1B	O43795	MYO1B_HUMAN
MYO1C	O00159	MYO1C_HUMAN		1
MYO9B	Q13459	MYO9B_HUMAN
NDC1	Q9BTX1	NDC1_HUMAN	1										1
NDUFA13	Q9P0J0	NDUAD_HUMAN
NEK7	Q8TDX7	NEK7_HUMAN
NIFK	Q9BYG3	MK67I_HUMAN		1
NOA1	Q8NC60	NOA1_HUMAN							G4
NOC3L	Q8WTT2	NOC3L_HUMAN		1
NONO	Q15233	NONO_HUMAN	1		1				lncRNA
NOP58	Q9Y2X3	NOP58_HUMAN	1	1		1
NOP9	Q86U38	NOP9_HUMAN		1
NR2F2	P24468	COT2_HUMAN												1
NTPCR	Q9BSD7	NTPCR_HUMAN													phosphatase
NUDT2	P50583	AP4A_HUMAN													decapping enzyme
NUP160	Q12769	NU160_HUMAN	1										1
OSBPL2	Q9H1P3	OSBL2_HUMAN
OXA1L	Q15070	OXA1L_HUMAN		1					ribosome
P3H1	Q32P28	P3H1_HUMAN
PDCD2	Q16342	PDCD2_HUMAN
PELO	Q9BRX2	PELO_HUMAN	1	1
PEPD	P12955	PEPD_HUMAN
PES1	O00541	PESC_HUMAN		1
PFKL	P17858	PFKAL_HUMAN
PICK1	Q9NRD5	PICK1_HUMAN
PIGG	Q5H8A4	PIGG_HUMAN
PIGT	Q969N2	PIGT_HUMAN
PIP5K1A	Q99755	PI51A_HUMAN
PMVK	Q15126	PMVK_HUMAN
PNN	Q9H307	PININ_HUMAN	1
POGK	Q9P215	POGK_HUMAN												1
POLR1E	O15160	RPAC1_HUMAN		1
POLR3H	Q9Y535	RPC8_HUMAN		1	1		1
POP1	Q8NE79	POPD1_HUMAN		1	1
POP4	O95707	RPP29_HUMAN			1
PRKD3	O94806	KPCD3_HUMAN
PRORP	O15091	MRPP3_HUMAN			1
PTBP3	O95758	PTBP3_HUMAN	1
PTCD1	O75127	PTCD1_HUMAN			1
PTCD3	Q96EY7	PTCD3_HUMAN		1
PTPMT1	Q8WUK0	PTPM1_HUMAN
PTPN9	P43378	PTN9_HUMAN
RABL3	Q5HYI8	RABL3_HUMAN
RAD54L2	Q9Y4B4	ARIP4_HUMAN												1
RALGAPA1	Q6GYQ0	RGPA1_HUMAN
RALGAPB	Q86X10	RLGPB_HUMAN
RANBP6	O60518	RNBP6_HUMAN
RBM39	Q14498	RBM39_HUMAN	1		1
RDH10	Q8IZV5	RDH10_HUMAN
RETSAT	Q6NUM9	RETST_HUMAN
RFC3	P40938	RFC3_HUMAN
RFT1	Q96AA3	RFT1_HUMAN
RING1	Q06587	RING1_HUMAN
RIOK2	Q9BVS4	RIOK2_HUMAN		1
RNPS1	Q15287	RNPS1_HUMAN	1
RO60	P10155	RO60_HUMAN	1	1	1			1
RPAP1	Q9BWH6	RPAP1_HUMAN												1
RPL10	P27635	RL10_HUMAN	1	1
RPL11	P62913	RL11_HUMAN	1	1
RPL13A	P40429	RL13A_HUMAN	1	1
RPL14	P50914	RL14_HUMAN	1	1
RPL17	P18621	RL17_HUMAN	1	1
RPL18	Q07020	RL18_HUMAN	1	1
RPL23	P62829	RL23_HUMAN	1	1
RPL24	P83731	RL24_HUMAN	1	1
RPL26	P61254	RL26_HUMAN	1	1
RPL27	P61353	RL27_HUMAN	1	1
RPL27A	P46776	RL27A_HUMAN	1	1
RPL28	P46779	RL28_HUMAN	1	1
RPL3	P39023	RL3_HUMAN	1	1
RPL31	P62899	RL31_HUMAN	1	1
RPL32	P62910	RL32_HUMAN	1	1
RPL35	P42766	RL35_HUMAN	1	1
RPL36	Q9Y3U8	RL36_HUMAN	1	1
RPL36A	P83881	RL36A_HUMAN	1	1
RPL38	P63173	RL38_HUMAN	1	1
RPL4	P36578	RL4_HUMAN	1	1
RPL5	P46777	RL5_HUMAN	1	1
RPL6	Q02878	RL6_HUMAN	1	1
RPL7	P18124	RL7_HUMAN	1	1
RPL7A	P62424	RL7A_HUMAN	1	1
RPL8	P62917	RL8_HUMAN	1	1
RPN2	P04844	RPN2_HUMAN
RPS11	P62280	RS11_HUMAN	1	1
RPS13	P62277	RS13_HUMAN	1	1
RPS14	P62263	RS14_HUMAN	1	1
RPS15	P62841	RS15_HUMAN	1	1
RPS16	P62249	RS16_HUMAN	1	1
RPS17	P08708	RS17_HUMAN	1	1
RPS18	P62269	RS18_HUMAN	1	1
RPS2	P15880	RS2_HUMAN	1	1
RPS24	P62847	RS24_HUMAN	1	1
RPS26	P62854	RS26_HUMAN	1	1
RPS29	P62273	RS29_HUMAN	1	1
RPS3	P23396	RS3_HUMAN	1	1
RPS3A	P61247	RS3A_HUMAN	1	1
RPS4X	P62701	RS4X_HUMAN	1	1
RPS5	P46782	RS5_HUMAN	1	1
RPS7	P62081	RS7_HUMAN	1	1
RPS8	P62241	RS8_HUMAN	1	1
RPS9	P46781	RS9_HUMAN	1	1
RRP12	Q5JTH9	RRP12_HUMAN		1
RUSF1	Q96GQ5	RUSF1_HUMAN
SACM1L	Q9NTJ5	SAC1_HUMAN
SEC11A	P67812	SC11A_HUMAN
SENP3	Q9H4L4	SENP3_HUMAN
SF3A3	Q12874	SF3A3_HUMAN	1		1
SKIC3	Q6PGP7	SKI3_HUMAN	1
SLC25A1	P53007	TXTP_HUMAN
SLC25A10	Q9UBX3	DIC_HUMAN
SLC25A11	Q02978	M2OM_HUMAN	1
SLC25A13	Q9UJS0	S2513_HUMAN
SLC25A17	O43808	PM34_HUMAN
SLC25A22	Q9H936	GHC1_HUMAN
SLC25A3	Q00325	S25A3_HUMAN
SLC25A4	P12235	ADT1_HUMAN
SLC25A5	P05141	ADT2_HUMAN	1
SLC25A6	P12236	ADT3_HUMAN
SLC26A6	Q9BXS9	S26A6_HUMAN
SMARCB1	Q12824	SNF5_HUMAN	1						lncRNA
SMARCC2	Q8TAQ2	SMRC2_HUMAN
SNRPA1	P09661	RU2A_HUMAN	1		1
SNRPB2	P08579	RU2B_HUMAN	1		1
SRP19	P09132	SRP19_HUMAN							7SL RNA
SRP68	Q9UHB9	SRP68_HUMAN							7SL RNA
SRP72	O76094	SRP72_HUMAN							7SL RNA
SRPK1	Q96SB4	SRPK1_HUMAN	1
SRRM2	Q9UQ35	SRRM2_HUMAN	1		1				lncRNA
SRSF7	Q16629	SRSF7_HUMAN	1
STAU2	Q9NUL3	STAU2_HUMAN	1						dsRNA
STK11IP	Q8N1F8	S11IP_HUMAN
STK25	O00506	STK25_HUMAN
STT3B	Q8TCJ2	STT3B_HUMAN
SYNE2	Q8WXH0	SYNE2_HUMAN
TAF6L	Q9Y6J9	TAF6L_HUMAN												1
TARBP1	Q13395	TARB1_HUMAN					1
TBP	P20226	TBP_HUMAN												1
TECR	Q9NZ01	TECR_HUMAN
TFB2M	Q9H5Q4	TFB2M_HUMAN		1
THUMPD1	Q9NXG2	THUM1_HUMAN					1
TIMM23	O14925	TIM23_HUMAN
TIMM29	Q9BSF4	TIM29_HUMAN
TMED8	Q6PL24	TMED8_HUMAN
TMEM11	P17152	TMM11_HUMAN
TMEM126A	Q9H061	T126A_HUMAN
TOMM22	Q9NS69	TOM22_HUMAN
TRA2B	P62995	TRA2B_HUMAN	1
TRIP13	Q15645	PCH2_HUMAN
TTC39C	Q8N584	TT39C_HUMAN
TUBA4A	P68366	TBA4A_HUMAN
TYMS	P04818	TYSY_HUMAN	1
U2AF1	Q01081	U2AF1_HUMAN	1		1
UBE3C	Q15386	UBE3C_HUMAN
ULK3	Q6PHR2	ULK3_HUMAN
UQCR10	Q9UDW1	QCR9_HUMAN
URB1	O60287	NPA1P_HUMAN		1
URB2	Q14146	URB2_HUMAN
UTP25	Q68CQ4	UTP25_HUMAN		1		1
VPS16	Q9H269	VPS16_HUMAN
VPS18	Q9P253	VPS18_HUMAN
VPS33A	Q96AX1	VP33A_HUMAN
VPS52	Q8N1B4	VPS52_HUMAN
XPO1	O14980	XPO1_HUMAN	1	1		1
XRCC1	P18887	XRCC1_HUMAN
YTHDC2	Q9H6S0	YTDC2_HUMAN	1
ZBTB8OS	Q8IWT0	ARCH_HUMAN					1
ZC3H7B	Q9UGR2	Z3H7B_HUMAN							miRNA
ZMYND8	Q9ULU4	ZMYD8_HUMAN												1
ZWILCH	Q9H900	ZWILC_HUMAN

### Sheet: RBD profile
Table S6 Development of cell surface RTPP to identify proteins regulated by cell surface RNA. Related to Figure 7. Typical RNA binding domains are shown in column, while the gene names are listed below.
ribosomal	RRM	Helicase_C	DEAD	IBN_N	KOW	KH	MMR_HSR1	MRP	SAP	WD40	dsrm	RNA_pol	zf-CCCH	Others
RPL13A	RBM39	HELLS	DDX5	IPO11	RPS4X	IGF2BP1	NOA1	MRPL41	HNRNPUL2	COPA	STAU2	POLR1E	ZC3H7B	INTS11
RPL23	NIFK	DDX5	DDX3X	IPO8	RPL14	IGF2BP3	ERAL1	MRPL47	ERI1	GRWD1	EIF2AK2	POLR3H	U2AF1	IPO4
RPL14	NONO	DDX3X	DDX47	IPO9	RPL27	IGF2BP2	GNL3	MRPS22	HNRNPU	AAAS				BYSL
RPL10	LARP7	DDX47	YTHDC2	XPO1	RPL26	RPS3								NOC3L
MRPL2	U2AF1	YTHDC2	DDX56	IPO4	MRPL24									CMSS1
MRPL20	HNRNPR	DDX56	DDX21	IPO5										XPO1
MRPL21	HNRNPM	DDX21	ASCC3											SRRM2
RPL17	TRA2B	CHD1L												DUS1L
RPL24	IGF2BP1	RAD54L2												PELO
MRPL27	SNRPB2	ASCC3												GNL3
RPL27	RNPS1													DDX21
MRPL28	IGF2BP3													EIF2B4
RPL28	HNRNPC													EIF4E
RPL35	IGF2BP2													CDC5L
RPL3	SRSF7													NOP58
RPL7	HNRNPA0													URB1
RPL31	MATR3													ESF1
RPL32	PTBP3													DDX5
MRPL35														PES1
RPL36														POP1
RPL38														RIOK2
RPL4														TFB2M
RPL36A														RPS4X
RPL11														RPS9
RPL6														SF3A3
RPL7A														POLR3H
MRPL9														TARBP1
RPS14														SRP19
RPS18														SRP72
RPS13														THUMPD1
RPS29														RO60
RPS11														URB2
RPS17														EIF2B5
RPS15														LARS2
MRPS21														GTPBP1
RPS24														LARP7
RPS26														YTHDC2
RPS3														ERI1
RPS3A														MRPS5
RPS9														SRSF7
RPS4X
RPS2
RPS5
RPS7
RPS8
MRPS9
MRPL16
RPL8
MRPS5
MRPS7
RPS16
